# Recent selection is a major force driving cancer evolution

**DOI:** 10.1101/2021.12.27.474305

**Authors:** Langyu Gu, Guofen Yang

## Abstract

Cancer is one of the most threatening diseases to humans. Understanding the evolution of cancer genes is helpful for therapy management. However, systematic investigation of the evolution of cancer driver genes is sparse. Using comparative genomic analysis, population genetics analysis and computational molecular evolutionary analysis, we detected the evolution of 568 cancer driver genes of 66 cancer types across the primate phylogeny (long timescale selection), and in modern human populations from the 1000 human genomics project (recent selection). We found that recent selection pressures, rather than long timescale selection, significantly affect the evolution of cancer driver genes in humans. Cancer driver genes related to morphological traits and local adaptation are under positive selection in different human populations. The African population showed the largest extent of divergence compared to other populations. It is worth noting that the corresponding cancer types of positively selected genes exhibited population-specific patterns, with the South Asian population possessing the least numbers of cancer types. This helps explain why the South Asian population usually has low cancer incidence rates. Population-specific patterns of cancer types whose driver genes are under positive selection also give clues to explain discrepancies of cancer incidence rates in different geographical populations, such as the high incidence rate of Wilms tumour in the African population and of Ewing’s sarcomas in the European population. Our findings are thus helpful for understanding cancer evolution and providing guidance for further precision medicine.
