## Supplementary File 1 for "Recent selection is a major force driving cancer evolution"

### Sheet: Supplementary_file_1_paml_final
Supplementary File 1 Genes under positive selection under branch-site model with PAML across the primate phylogeny
Ensembl_id	branch1	branch2	branch3	branch4	branch5	branch6	branch7	branch8	branch9
ENST00000281043	0	0	0	1	0	0	0	1	0
ENST00000256078	0	0	0	1	0	0	0	0	0
ENST00000358273	0	0	0	0	1	1	0	0	0
ENST00000334414	0	0	0	1	0	1	1	0	0
ENST00000274376	0	0	0	0	1	1	0	0	0
ENST00000215739	0	0	0	0	0	1	1	1	0
ENST00000380152	1	0	0	0	1	1	0	1	0
ENST00000381588	1	0	0	0	0	0	0	0	0
ENST00000254260	0	0	0	1	0	1	1	1	0
ENST00000392485	0	0	0	1	0	0	0	0	0
ENST00000322088	0	0	0	1	0	0	0	0	0
ENST00000242480	0	0	0	0	1	0	1	0	0
ENST00000374580	0	1	0	1	1	1	1	0	1
ENST00000397062	0	0	0	1	0	1	0	0	0
ENST00000394963	0	0	0	1	1	1	0	0	0
ENST00000241453	0	0	0	0	0	1	1	0	0
ENST00000267101	0	0	0	0	1	1	0	0	0
ENST00000397167	0	0	0	0	0	1	1	0	0
ENST00000361642	1	0	0	0	0	1	1	0	0
ENST00000287239	0	0	0	1	0	0	0	0	0
ENST00000264233	1	0	0	0	1	1	1	1	0
ENST00000645845	0	0	0	1	0	1	1	1	0
ENST00000524377	0	0	0	0	0	1	1	0	0
ENST00000380338	0	0	0	1	0	1	1	0	0
ENST00000381652	0	0	0	0	1	1	0	1	0
ENST00000417717	0	0	0	0	0	0	1	1	0
ENST00000370768	0	0	0	1	0	1	1	0	0
ENST00000367549	0	0	0	0	0	0	0	1	0
ENST00000371100	0	0	0	1	0	0	0	0	0
ENST00000622179	0	0	0	1	0	1	1	1	0
ENST00000258499	0	0	0	1	0	0	0	0	0
ENST00000602142	0	0	0	1	1	1	1	0	0
ENST00000398339	1	0	0	1	0	0	1	1	0
ENST00000374542	0	0	0	1	1	1	1	1	0
ENST00000341259	0	0	0	0	1	1	0	0	0
ENST00000264731	0	0	0	0	0	0	1	0	0
ENST00000339360	0	0	0	0	0	1	1	0	0
ENST00000288368	0	1	0	0	1	1	0	1	0
ENST00000351989	0	0	0	0	0	1	1	0	0
ENST00000377022	0	1	0	1	0	1	1	0	1
ENST00000379328	0	0	0	0	0	0	1	0	0
ENST00000361568	0	0	0	0	0	1	0	0	0
ENST00000420124	0	0	0	1	1	1	0	1	0
ENST00000378444	0	0	0	0	1	1	0	1	0
ENST00000302418	1	0	0	1	0	0	0	1	0
ENST00000354449	0	0	0	0	1	1	0	1	0
ENST00000380956	1	0	0	0	0	0	1	0	0
ENST00000289081	0	1	0	1	0	0	0	0	1
ENST00000361524	0	0	0	0	0	1	1	0	1
ENST00000531224	0	0	0	0	0	0	1	0	0
ENST00000582970	0	0	0	1	0	1	1	1	0
ENST00000496455	0	1	0	1	0	1	1	0	1
ENST00000319349	0	0	0	0	1	1	0	0	0
ENST00000258149	0	0	0	0	0	0	0	1	0
ENST00000517894	0	1	0	1	1	1	1	0	1
ENST00000269571	0	0	0	1	0	1	1	0	0
ENST00000341105	0	1	0	1	0	0	0	0	1
ENST00000409792	0	0	0	0	1	1	1	1	0
ENST00000383836	1	0	0	1	0	1	1	0	0
ENST00000375759	0	0	0	0	1	1	1	1	0
ENST00000377687	0	0	0	1	1	1	0	0	0
ENST00000330315	0	0	0	1	0	0	0	NA	NA
ENST00000374695	0	0	0	1	1	1	1	0	0
ENST00000268058	0	0	0	1	0	1	1	1	0
ENST00000439151	0	0	0	1	1	1	0	1	0
ENST00000265371	0	0	0	1	0	0	0	0	0
ENST00000375774	NA	0	0	0	0	0	0	1	0
ENST00000520539	1	0	0	1	1	1	0	0	0
ENST00000262320	0	1	0	1	0	1	1	0	1
ENST00000460680	0	0	0	0	0	1	1	0	0
ENST00000534358	0	0	0	1	0	1	0	0	0
ENST00000524717	0	0	0	0	0	0	0	1	0
ENST00000341319	0	0	0	1	0	0	0	0	0
ENST00000544604	1	0	0	1	1	1	1	0	0
ENST00000295897	0	0	0	0	1	1	0	0	0
ENST00000451402	0	0	0	0	0	0	0	1	0
ENST00000396634	0	0	0	0	1	1	0	0	0
ENST00000345122	1	0	0	0	1	1	1	1	0
ENST00000442544	0	0	0	0	1	1	1	0	0
ENST00000371121	0	0	0	1	0	0	0	1	0
ENST00000305877	0	0	0	1	1	1	1	1	0
ENST00000354822	0	0	0	1	0	0	0	0	0
ENST00000327134	0	0	0	0	0	1	1	0	0
ENST00000447079	0	0	0	1	1	1	1	1	0
ENST00000264657	0	0	0	0	1	1	0	0	0
ENST00000616144	1	0	0	0	1	1	0	0	0
ENST00000262809	0	0	0	0	0	1	1	0	0
ENST00000354785	0	0	0	0	1	1	1	0	0
ENST00000264463	0	0	0	0	0	0	0	1	0
ENST00000356208	0	1	0	0	0	0	0	0	1
ENST00000544627	1	0	0	1	0	0	0	0	0
ENST00000564996	0	0	0	0	0	0	0	1	0
ENST00000372129	0	0	0	0	0	0	1	0	0
ENST00000378501	0	0	0	0	1	0	0	0	0
ENST00000402010	0	0	0	1	0	0	0	0	0
ENST00000613923	0	0	0	1	0	1	0	0	0
ENST00000397708	0	0	0	0	0	1	1	1	0
ENST00000575354	0	0	0	0	1	1	1	0	0
ENST00000441802	0	0	0	1	0	0	1	0	0
ENST00000267622	0	0	0	0	1	1	1	0	0
ENST00000377767	0	0	0	0	0	1	1	0	0
ENST00000367739	0	0	0	0	0	0	0	1	0
ENST00000627217	1	0	0	1	1	1	1	0	0
ENST00000406870	0	0	0	0	0	1	1	0	0
ENST00000306507	0	0	0	1	NA	1	1	0	0
ENST00000275493	0	0	0	0	0	0	0	1	0
ENST00000225964	0	0	0	1	0	1	1	1	0
ENST00000327858	0	0	0	1	0	1	1	0	0
ENST00000396444	0	1	0	0	0	1	1	0	1
ENST00000235372	0	0	0	0	1	1	0	1	0
ENST00000375687	0	0	0	1	0	1	1	0	0
ENST00000283195	0	0	0	1	1	1	1	0	NA
ENST00000389301	0	0	0	1	0	1	1	1	0
ENST00000439174	0	0	0	0	1	1	0	0	0
ENST00000317746	0	0	0	1	0	0	0	0	0
ENST00000404338	0	0	0	1	0	0	0	0	0
ENST00000286548	0	0	0	0	0	1	1	0	0
ENST00000243300	0	0	0	0	1	1	0	0	0
ENST00000359428	0	0	0	0	1	1	1	0	0
ENST00000396009	0	0	0	0	0	1	1	0	0
ENST00000261799	0	0	0	0	1	1	0	0	0
ENST00000643927	0	0	0	0	1	1	1	0	0
ENST00000603548	0	0	0	1	0	0	0	1	0
ENST00000298139	1	0	0	1	0	0	0	1	0
ENST00000405375	0	0	0	0	1	0	0	0	0
ENST00000381298	0	0	0	0	1	1	0	0	0
ENST00000423485	0	0	0	1	1	0	0	0	0
ENST00000301067	0	1	0	1	1	1	1	1	1
ENST00000285046	0	0	0	1	0	0	0	0	0
ENST00000424583	0	0	0	1	0	0	0	1	0
ENST00000511367	0	0	0	0	1	1	1	1	1
ENST00000204517	0	0	0	0	1	1	0	0	1
ENST00000403107	0	0	0	0	1	1	1	1	0
ENST00000218089	1	0	0	0	0	0	1	1	0
ENST00000258080	0	0	0	0	0	1	1	0	0
ENST00000538010	1	0	0	0	1	1	1	0	0
ENST00000360647	0	0	0	0	0	1	1	0	0
ENST00000292408	1	1	0	1	1	1	0	1	1
ENST00000621635	0	0	0	0	1	1	0	0	0
ENST00000361937	0	0	0	1	1	1	0	0	0
ENST00000396930	0	0	0	0	1	1	0	0	0
ENST00000336926	0	0	0	0	0	1	1	0	0
ENST00000428849	0	0	0	1	0	1	0	0	0
ENST00000289153	0	0	0	1	1	1	0	0	0
ENST00000403359	0	1	0	0	0	1	1	0	1
ENST00000360948	0	0	0	0	1	1	1	0	0
ENST00000266529	0	0	0	0	0	0	0	1	0
ENST00000264033	1	0	0	1	1	1	0	0	0
ENST00000350763	0	0	0	1	0	0	0	1	0
ENST00000389484	0	0	0	1	1	1	0	0	0
ENST00000554581	0	0	0	0	1	1	0	0	0
ENST00000409579	0	0	0	0	1	1	1	0	0
ENST00000298552	0	0	0	0	0	0	0	1	0
ENST00000006015	0	1	0	1	0	0	0	0	1
ENST00000372692	1	0	0	1	0	1	1	0	0
ENST00000620157	0	0	0	1	0	0	0	1	0
ENST00000241416	0	0	0	1	0	1	1	0	0
ENST00000617875	0	1	0	1	1	1	0	0	1
ENST00000361221	0	0	0	1	0	0	0	1	0
ENST00000259808	1	0	0	0	0	0	0	0	0
ENST00000320574	0	0	0	1	1	1	1	0	0
ENST00000646076	0	0	0	0	0	0	0	1	0
ENST00000261800	0	0	0	0	1	0	0	0	0
ENST00000359651	0	0	0	1	0	0	0	0	0
ENST00000394729	0	0	0	0	0	0	0	1	0
ENST00000635625	0	0	0	0	1	1	0	1	0
ENST00000329236	1	0	0	0	0	1	1	0	0
ENST00000640853	0	0	0	0	0	1	1	0	0
ENST00000452400	1	0	0	0	0	0	0	0	0
ENST00000504764	0	0	0	0	1	1	1	0	0
ENST00000438146	1	0	0	0	0	1	1	1	0
ENST00000373103	0	0	0	1	0	1	0	0	0
ENST00000262367	0	0	0	0	0	1	1	0	0
ENST00000422070	0	0	0	1	1	1	1	0	0
ENST00000318607	0	0	0	0	0	0	1	0	0
ENST00000265162	0	0	0	1	0	1	1	0	0
ENST00000532331	0	0	0	1	1	1	1	0	0
ENST00000372050	0	0	0	0	1	1	1	1	0
ENST00000644876	0	0	0	0	0	0	0	1	0
ENST00000360028	0	0	0	1	0	0	0	0	0
ENST00000391945	0	0	0	0	0	1	1	0	0
ENST00000308924	0	0	0	1	1	1	1	0	0
ENST00000233078	0	0	0	0	0	1	1	1	0
ENST00000265686	0	0	0	0	0	1	1	0	0
ENST00000439696	0	0	0	0	1	1	1	0	0
ENST00000327337	1	1	0	0	1	1	1	1	1
ENST00000303635	0	0	0	0	1	1	1	0	0
ENST00000498124	1	0	0	0	0	0	0	0	0
ENST00000544040	0	0	0	1	0	1	1	1	0
ENST00000326873	0	0	0	0	0	0	1	0	0
ENST00000227507	0	0	0	0	1	0	0	0	0
ENST00000245414	0	0	0	1	0	0	0	0	0
ENST00000396573	0	0	0	1	0	1	1	0	0
ENST00000282516	1	0	0	0	1	1	1	0	0
ENST00000355716	0	0	0	0	0	1	0	1	0
ENST00000427926	NA	0	0	0	0	0	1	0	NA
ENST00000271640	0	0	0	0	1	1	1	1	0
ENST00000405201	0	1	0	1	0	1	1	0	1
ENST00000359013	0	0	0	0	0	0	0	1	0
ENST00000318493	0	0	0	0	0	0	0	1	0
ENST00000358389	1	0	0	1	0	1	1	0	0
ENST00000278616	1	0	0	1	0	1	1	0	0
ENST00000605844	0	1	0	1	0	0	0	1	1
ENST00000366956	0	0	0	0	0	0	1	0	0
ENST00000544413	0	0	0	1	0	0	0	1	0
ENST00000369980	0	0	0	1	1	1	1	0	0
ENST00000371554	0	0	0	1	1	1	1	0	1
ENST00000262713	0	0	0	0	0	1	1	0	0
ENST00000369303	0	0	0	1	0	0	0	0	1
ENST00000285398	0	0	0	1	0	1	1	0	0
ENST00000361445	0	0	0	1	0	0	1	1	0
ENST00000400445	0	0	0	0	0	1	1	0	0
ENST00000419308	0	0	0	0	0	0	1	0	0
ENST00000341369	0	0	0	0	1	1	0	0	0
ENST00000397843	1	0	0	0	1	1	1	1	0
ENST00000389048	1	0	0	1	1	1	0	1	0
ENST00000381020	0	0	0	1	0	0	0	0	0
ENST00000257904	0	0	0	0	0	1	1	0	0
ENST00000621592	0	0	0	0	0	1	1	0	0
ENST00000334701	0	0	0	1	0	1	0	0	0
ENST00000263102	0	0	0	1	0	1	1	0	0
ENST00000601440	NA	1	1	1	0	1	1	0	0
ENST00000380733	0	0	0	0	0	1	1	0	0
ENST00000346085	0	0	0	0	0	1	1	0	0
ENST00000340107	0	0	0	0	1	0	1	0	0
ENST00000382580	0	0	0	0	0	1	1	1	0
ENST00000216181	0	0	0	1	0	1	1	0	0
ENST00000285071	0	0	0	1	0	0	0	1	0
ENST00000330062	0	0	0	0	1	1	0	0	0
ENST00000415913	0	0	0	1	0	0	0	0	0
ENST00000604567	0	0	0	1	1	1	1	1	0
ENST00000379561	0	1	0	1	0	0	0	1	1
ENST00000481739	0	0	0	0	1	1	1	0	0
ENST00000288050	0	0	0	1	0	1	1	0	NA
ENST00000373001	0	0	0	1	0	1	1	0	0
ENST00000361752	0	0	0	0	1	1	0	0	0
ENST00000307771	0	0	0	0	0	0	0	1	0
ENST00000401558	0	0	0	0	1	1	0	1	0
ENST00000263734	0	0	0	0	1	1	0	0	0
ENST00000456013	0	0	0	1	0	1	1	0	0
ENST00000324545	0	0	0	1	0	1	1	0	0
ENST00000620786	0	0	0	0	0	1	1	0	0
ENST00000397747	0	0	0	0	0	0	0	1	0
ENST00000622132	1	0	0	1	1	1	1	0	0
ENST00000399503	0	0	0	1	0	0	0	1	0
ENST00000342505	0	0	0	1	0	0	0	1	0
ENST00000405666	0	0	0	0	1	1	0	0	0
ENST00000540052	0	0	0	1	0	1	1	0	0
ENST00000357195	0	0	0	0	1	0	0	1	0
ENST00000330513	0	0	0	0	0	1	1	1	0
ENST00000332351	0	0	0	1	0	0	1	0	0
ENST00000245479	0	0	0	0	0	1	1	0	0
ENST00000374080	1	0	0	1	0	1	1	1	0
ENST00000314358	0	0	0	1	0	0	0	0	0
ENST00000393695	0	0	0	0	1	0	0	0	0
ENST00000394689	0	1	0	0	0	1	1	0	1
ENST00000393423	0	0	0	0	0	1	1	1	0
ENST00000645273	0	0	0	0	0	1	1	0	0
ENST00000376670	0	0	0	0	0	1	1	0	0
ENST00000252674	0	0	0	1	1	1	1	1	0
ENST00000263826	0	0	0	0	1	1	0	1	0
ENST00000395673	1	0	0	0	0	0	0	1	0
ENST00000406246	0	0	0	0	0	1	1	0	0
ENST00000293328	0	0	0	0	0	0	0	1	1
ENST00000370580	0	0	0	1	0	1	1	0	0
ENST00000436978	1	0	0	0	0	1	1	1	0
ENST00000249373	0	1	0	1	1	1	1	0	1
ENST00000358432	0	0	0	0	0	1	0	1	0
ENST00000261937	0	1	0	0	1	1	1	1	1
ENST00000261769	0	0	0	1	1	1	1	1	0
ENST00000358321	0	0	0	1	1	1	1	0	0
ENST00000394329	0	0	0	1	0	1	1	0	0
ENST00000371733	0	0	0	0	0	1	1	1	0
ENST00000614585	0	0	0	0	0	1	1	0	0
ENST00000297954	1	1	0	1	0	1	1	1	1
ENST00000270139	0	0	0	0	0	1	1	1	0
ENST00000061240	0	0	0	0	1	0	0	0	0
ENST00000382895	0	0	0	0	0	0	1	0	0
ENST00000395146	0	0	0	1	0	1	1	0	0
ENST00000216797	0	0	0	1	0	0	0	0	0
ENST00000425967	0	0	0	0	0	1	1	0	0
ENST00000374888	0	0	0	0	0	1	0	0	0
ENST00000520810	0	0	0	1	0	0	0	0	0
ENST00000300305	0	0	0	1	0	0	0	0	0
ENST00000412585	0	1	0	1	NA	0	0	0	0
ENST00000433867	0	0	0	0	0	1	1	0	0
ENST00000518288	0	0	0	1	1	1	0	1	0
ENST00000435989	0	0	0	0	1	1	0	1	NA
ENST00000441259	0	0	0	1	0	0	0	0	0
ENST00000409886	0	1	1	1	0	1	0	0	NA
ENST00000397983	0	0	0	0	1	1	1	0	0
ENST00000336596	0	0	0	0	0	1	1	0	0
ENST00000371877	0	0	0	1	1	1	1	1	0
ENST00000268603	0	0	0	1	0	0	0	0	1
ENST00000343526	0	0	0	1	0	0	0	0	0
ENST00000263640	0	1	0	1	0	0	0	0	1
ENST00000376701	0	0	0	1	1	1	1	0	0
ENST00000320356	0	0	0	1	0	0	0	0	0
ENST00000257600	0	0	0	1	1	1	1	0	0
ENST00000377967	0	0	0	0	0	1	1	0	0
ENST00000239461	0	0	0	0	0	1	1	0	0
ENST00000417934	0	0	0	0	0	1	1	0	0
ENST00000381989	1	0	0	1	1	1	1	1	0
ENST00000366565	0	0	0	0	0	1	1	0	0
ENST00000369966	1	0	0	0	0	0	0	1	0
ENST00000277541	0	1	0	1	1	1	1	0	0
ENST00000240851	0	0	0	0	0	1	1	0	0
ENST00000372733	0	0	0	0	0	1	1	0	0
ENST00000287842	0	0	0	0	0	1	1	1	0
ENST00000246657	0	0	0	0	1	0	0	0	0
ENST00000344921	0	0	0	1	0	0	0	0	0
ENST00000220849	0	0	0	0	1	1	1	0	0
ENST00000360264	0	0	0	1	1	1	1	1	0
ENST00000257290	0	0	0	1	0	1	1	0	0
ENST00000392539	0	0	0	0	0	1	0	0	0
ENST00000338797	0	1	0	1	0	0	0	0	1
ENST00000457416	0	0	0	1	0	1	1	0	0
ENST00000263464	0	1	0	0	0	0	0	0	1
ENST00000367182	0	0	0	1	0	0	0	0	0
ENST00000543571	0	0	0	0	0	1	1	0	0
ENST00000331920	0	0	0	1	1	1	1	0	0
ENST00000296930	1	0	0	0	0	1	1	0	0
ENST00000307102	0	0	0	0	0	1	1	0	0
ENST00000372348	0	0	0	0	0	1	1	0	0
ENST00000367858	0	0	0	0	1	1	1	0	0
ENST00000244007	0	0	0	1	0	1	1	1	0
ENST00000263967	1	1	0	1	0	1	1	0	1
ENST00000243056	0	0	0	0	0	0	1	0	0
ENST00000254066	0	0	0	1	0	1	1	0	0
ENST00000265849	0	0	0	1	0	1	1	0	0
ENST00000573035	0	0	0	0	1	1	1	1	0
ENST00000620705	0	0	0	0	0	1	1	0	0
ENST00000261254	0	0	0	0	1	0	0	0	0
ENST00000646891	0	1	0	0	1	1	0	0	0
ENST00000369489	1	0	0	1	0	1	1	1	0
ENST00000359863	0	0	0	1	1	1	1	1	1
ENST00000355710	0	1	0	0	1	1	0	0	1
ENST00000284073	0	0	0	0	1	1	0	0	0
ENST00000326043	1	0	0	0	0	0	1	1	0
ENST00000355265	0	0	0	0	0	1	1	0	0
ENST00000297338	0	0	0	0	1	1	0	0	0
ENST00000256196	0	0	0	0	NA	1	1	0	0
ENST00000263918	0	0	0	0	0	1	1	0	0
ENST00000373644	1	0	0	0	0	1	1	0	0
ENST00000448984	0	1	0	1	0	0	0	1	1
ENST00000375401	0	0	0	1	0	1	1	0	0
ENST00000268679	1	0	0	0	1	0	1	0	0
ENST00000641206	0	0	0	1	0	0	0	1	0
ENST00000442510	0	0	0	1	0	1	1	1	0
ENST00000288135	0	1	0	1	0	0	0	0	1
ENST00000394196	1	0	0	1	1	1	0	1	0
ENST00000250448	0	0	0	0	1	0	0	0	0
ENST00000508053	0	0	0	1	0	0	1	1	0
Target foreground branches under positive selection are indicated with 1, otherwise with 0. Branches with NA indicate no available orthologous sequences in the corresponding species.
