## Supplementary File 2 for "Recent selection is a major force driving cancer evolution"

### Sheet: Sheet1
Supplementary File_2 Table 1A Positive selection detection within the African population and Fst comparisons between populations
Africa	sites_with iHH>2		gene name	Fst comparisons			cancer types
	chromosome	SNP		Africa vs. East Asia	Africa vs. Europe	Africa vs.South Asia
ENST00000396373	chr12	12045264	ETV6	0.266055	0.300511	0.224881	ALL,DLBCL,NHLY
ENST00000320743	chr12	59284551	LRIG3	0.206909	0.247148	0.217523	BLCA,DLBCL,LUAD
ENST00000257566	chr12	115121189	TBX3	0.229128	0	0	BRCA,COREAD,DLBCL,ESCA
ENST00000382041	chr14	51227000	NIN	0.362848	0	0.280763	BRCA,COREAD,MESO,ST
ENST00000247182	chr14	61110627	SIX1	0	0.231182	0	WT
ENST00000247182	chr14	61110627	SIX1	0	0.234366	0	WT
ENST00000394196	chr15	93510603	CHD2	0.435817	0	0.263127	BLCA,CLL,OS,RPC
ENST00000394196	chr15	93510603	CHD2	0.476172	0.218425	0.300197	BLCA,CLL,OS,RPC
ENST00000542965	chr16	30666367	PRR14	0.265584	0	0	THCA
ENST00000288050	chr16	70191118	PDPR	0.250483	0.361283	0.409642	THCA
ENST00000245479	chr17	70120551	SOX9	0.278735	0	0	COREAD
ENST00000254322	chr19	14629150	DNAJB1	0.284124	0	0	BLCA
ENST00000601440	chr19	20803798	ZNF626	0.233556	0	0.214666	NSPH
ENST00000601440	chr19	20803798	ZNF626	0	0.24136	0	NSPH
ENST00000601440	chr19	20803798	ZNF626	0.239972	0	0.221008	NSPH
ENST00000601440	chr19	20803798	ZNF626	0	0.210128	0	NSPH
ENST00000391945	chr19	45854508	ERCC2	0	0.301446	0	BLCA
ENST00000391945	chr19	45854508	ERCC2	0.365291	0.32423	0.301248	BLCA
ENST00000322088	chr19	52729699	PPP2R1A	0.210077	0	0	ACY,COREAD,OV,THCA,UCEC,UCS,UVM
ENST00000389048	chr2	29543663	ALK	0.457077	0.42662	0.360151	BRCA,HC,NB,NSCLC,PRAD,SCLC
ENST00000409886	chr2	107040985	RGPD3	0.317101	0	0	CM,THCA
ENST00000306507	chr2	114256687	FOXD4L1	0.244304	0	0	MM
ENST00000306507	chr2	114256687	FOXD4L1	0.320112	0	0	MM
ENST00000306507	chr2	114256687	FOXD4L1	0.214414	0	0.208276	MM
ENST00000306507	chr2	114256687	FOXD4L1	0.24141	0.207652	0.226472	MM
ENST00000306507	chr2	114256687	FOXD4L1	0.331351	0	0	MM
ENST00000373198	chr20	40707864	PTPRT	0	0.245551	0.27618	ESCA,HNSC,OV
ENST00000356208	chr20	55982858	RBM38	0.315509	0.275458	0.307653	DLBCL
ENST00000305877	chr22	23659160	BCR	0.305544	0	0	CLL,DLBCL,LUSC,LY,SCLC
ENST00000216181	chr22	36677400	MYH9	0.469603	0	0.219226	BRCA,COREAD,ESCA,HNSC,OV,SBCC,ST
ENST00000216181	chr22	36677400	MYH9	0.469603	0	0.219226	BRCA,COREAD,ESCA,HNSC,OV,SBCC,ST
ENST00000417037	chr3	38184370	MYD88	0.249825	0	0	CLL,DLBCL,NHLY
ENST00000336596	chr3	89521693	EPHA3	0.42183	0.2071	0.403318	BRCA,CM,COREAD,ESCA,PRAD
ENST00000336596	chr3	89521693	EPHA3	0.427742	0.210077	0.404598	BRCA,CM,COREAD,ESCA,PRAD
ENST00000341319	chr3	183226213	KLHL6	0	0.293276	0	NHLY
ENST00000340107	chr4	1803251	FGFR3	0.311103	0.287682	0.330035	BLCA,HNSC,LUSC,MESO,MM
ENST00000340107	chr4	1803251	FGFR3	0.244318	0	0	BLCA,HNSC,LUSC,MESO,MM
ENST00000340107	chr4	1803251	FGFR3	0.30698	0.263402	0.309039	BLCA,HNSC,LUSC,MESO,MM
ENST00000382895	chr4	1895462	NSD2	0.22551	0	0.21914	ALL
ENST00000521381	chr5	67597321	PIK3R1	0.384289	0.45073	0.337479	ACY,BRCA,CH,GBM,HNSC,LGG,OS,ST,UCEC,UCS
ENST00000346085	chr6	157530158	ARID1B	0.238514	0	0.215567	BLCA,BRCA,COREAD,DLBCL,HC,HGG,LGG,LUSC,MBL,PAAD,PIA
ENST00000346085	chr6	157530158	ARID1B	0.233689	0	0.210787	BLCA,BRCA,COREAD,DLBCL,HC,HGG,LGG,LUSC,MBL,PAAD,PIA
Supplementary File_2 Table1B Positive selection detection within the East Asian population and Fst comparisons between populations
East Asia	sites_with iHH>2		gene name	Fst comparisons			cancer types
	chromosome	SNP		Africa vs. East Asia	East Asia vs. Europe	East Asia vs. South Asia
ENST00000263102	chr10	61549818	CCDC6	0.278548	0	0	COREAD
ENST00000263102	chr10	61549818	CCDC6	0.313073	0	0	COREAD
ENST00000263102	chr10	61549818	CCDC6	0.317528	0	0	COREAD
ENST00000332351	chr11	32456694	WT1	0.557926	0	0	ESCA,PAAD
ENST00000525166	chr11	92088177	FAT3	0.634735	0	0	BCNET,BRCA,CLL,CM,COREAD,DLBCL,ESCA,HNSC,LUSC,PAAD,PRAD,SBCC,ST,THCA
ENST00000334801	chr11	118765600	BCL9L	0.312973	0	0	COREAD
ENST00000334801	chr11	118765600	BCL9L	0.552182	0	0	COREAD
ENST00000334801	chr11	118765600	BCL9L	0.606247	0	0	COREAD
ENST00000334801	chr11	118765600	BCL9L	0.318829	0	0	COREAD
ENST00000243056	chr12	54339052	HOXC13	0.539494	0	0.361327	BRCA
ENST00000243056	chr12	54339052	HOXC13	0.519071	0	0.355159	BRCA
ENST00000538010	chr12	122457995	BCL7A	0.354398	0	0	DLBCL,MM
ENST00000538010	chr12	122457995	BCL7A	0.27269	0	0	DLBCL,MM
ENST00000394196	chr15	93567864	CHD2	0	0.312619	0	BLCA,CLL,OS,RPC
ENST00000394196	chr15	93567864	CHD2	0.430558	0.423101	0	BLCA,CLL,OS,RPC
ENST00000394196	chr15	93567864	CHD2	0.636823	0.400254	0	BLCA,CLL,OS,RPC
ENST00000262320	chr16	396264	AXIN1	0.553855	0	0.319237	ESCA,GBM,HC
ENST00000288050	chr16	70191029	PDPR	0.353084	0	0	THCA
ENST00000288050	chr16	70191029	PDPR	0.20791	0	0	THCA
ENST00000455521	chr19	40579842	ZNF780A	0.467082	0	0	NSPH
ENST00000378501	chr20	9288522	PLCB4	0.306193	0	0	UVM
ENST00000419308	chr20	22562311	FOXA2	0.269157	0	0	UCEC
ENST00000419308	chr20	22562311	FOXA2	0.458752	0	0	UCEC
ENST00000419308	chr20	22562311	FOXA2	0.266415	0	0	UCEC
ENST00000291552	chr21	44527669	U2AF1	0.352876	0.208434	0	AML,LUAD,NSCLC,PAAD,PRAD,UCEC,UCS
ENST00000305877	chr22	23658151	BCR	0.338968	0.375328	0	CLL,DLBCL,LUSC,LY,SCLC
ENST00000305877	chr22	23658151	BCR	0.366457	0.362814	0	CLL,DLBCL,LUSC,LY,SCLC
ENST00000305877	chr22	23658151	BCR	0.447749	0	0	CLL,DLBCL,LUSC,LY,SCLC
ENST00000305877	chr22	23658151	BCR	0	0.389868	0	CLL,DLBCL,LUSC,LY,SCLC
ENST00000216181	chr22	36678453	MYH9	0	0.342873	0	BRCA,COREAD,ESCA,HNSC,OV,SBCC,ST
ENST00000216181	chr22	36678453	MYH9	0	0.376475	0	BRCA,COREAD,ESCA,HNSC,OV,SBCC,ST
ENST00000216181	chr22	36678453	MYH9	0.498955	0	0	BRCA,COREAD,ESCA,HNSC,OV,SBCC,ST
ENST00000216181	chr22	36678453	MYH9	0.504625	0	0	BRCA,COREAD,ESCA,HNSC,OV,SBCC,ST
ENST00000287647	chr3	10138069	FANCD2	0.346974	0	0	CM,COREAD
ENST00000287647	chr3	10138069	FANCD2	0.767836	0	0	CM,COREAD
ENST00000287647	chr3	10138069	FANCD2	0.345233	0	0	CM,COREAD
ENST00000350721	chr3	142277575	ATR	0.288063	0	0	CM,UCEC
ENST00000350721	chr3	142277575	ATR	0.288063	0	0	CM,UCEC
ENST00000263967	chr3	178952507	PIK3CA	0.300786	0	0	ACY,AN,ANGS,BLCA,BRCA,CESC,CH,CM,COREAD,EPD,ESCA,GBM,HC,HGG,HNSC,LEIS,LGG,LUAD,LUSC,MBL,MESO,MGCT,NSCLC,OS,OV,PAAD,PIA,PRAD,RCCC,RPC,S,SBCC,ST,UCEC,UCS,VV
ENST00000341319	chr3	183205762	KLHL6	0.332142	0	0	NHLY
ENST00000327134	chr3	196555443	PAK2	0.331208	0	0	THCA
ENST00000317746	chr4	69433714	UGT2B17	0.206422	0.234556	0	OV
ENST00000508053	chr5	127622491	FBN2	0	0.471488	0.33078	HNSC,NB
ENST00000377325	chr6	28048996	ZNF165	0.327527	0	0	MBL
ENST00000440973	chr6	152265522	ESR1	0.366448	0	0	BRCA,LUSC,OS,SBCC,UCEC
ENST00000360264	chr7	101837149	CUX1	0.235792	0.276507	0.219512	BRCA,CM,GBM,LUAD,NSCLC,THCA,UCEC
ENST00000360264	chr7	101837149	CUX1	0.283574	0.25458	0.204968	BRCA,CM,GBM,LUAD,NSCLC,THCA,UCEC
ENST00000360264	chr7	101837149	CUX1	0.598587	0.293936	0	BRCA,CM,GBM,LUAD,NSCLC,THCA,UCEC
ENST00000287842	chr8	32453358	NRG1	0.663002	0.296088	0.203739	ST
Supplementary File_2 Table1C Positive selection detection within the European population and Fst comparisons between populations
Europe	sites_with iHH>2		gene name	Fst comparisons			cancer types
	chromosome	SNP		Africa vs. Europe	East Asia vs. Europe	Europe vs. South Asia
ENST00000265371	chr10	33468014	NRP1	0.348501	0	0	AML
ENST00000355710	chr10	43623812	RET	0.233767	0	0	CM,LUAD,PCPG,S,THCA
ENST00000525166	chr11	92088177	FAT3	0.56974	0	0	BCNET,BRCA,CLL,CM,COREAD,DLBCL,ESCA,HNSC,LUSC,PAAD,PRAD,SBCC,ST,THCA
ENST00000332351	chr11	32410002	WT1	0.366867	0.232481	0	ESCA,PAAD
ENST00000332351	chr11	32410002	WT1	0.460256	0.268785	0	ESCA,PAAD
ENST00000524717	chr11	95709990	MAML2	0.283249	0	0	AML,LUSC
ENST00000320743	chr12	59279660	LRIG3	0.23954	0	0	BLCA,DLBCL,LUAD
ENST00000334414	chr12	71029733	PTPRB	0	0.267903	0	ANGS,CM,OV
ENST00000341259	chr12	111884608	SH2B3	0.565224	0.56274	0.407435	MDPS
ENST00000341259	chr12	111884608	SH2B3	0	0.644322	0	MDPS
ENST00000405201	chr12	124809879	NCOR2	0	0.220353	0	BRCA,COREAD,ESCA,HC,PRAD
ENST00000381989	chr13	25021211	PARP4	0.365158	0	0	COREAD,MM
ENST00000241453	chr13	28674628	FLT3	0.280698	0	0	ALL,AML
ENST00000261609	chr15	28467246	HERC2	0.543575	0.448238	0.268572	THCA
ENST00000261609	chr15	28467246	HERC2	0.461314	0.374833	0	THCA
ENST00000288050	chr16	70191421	PDPR	0.282488	0	0	THCA
ENST00000288050	chr16	70191421	PDPR	0.265735	0	0	THCA
ENST00000219476	chr16	2138269	TSC2	0.534978	0	0	ACY,BLCA,HC,PAIS,RCH,SSCC
ENST00000427177	chr17	75494780	SEPTIN9	0.244918	0	0	MM
ENST00000574788	chr17	5042894	USP6	0.297446	0.360118	0.235945	AML,BRCA,COREAD,LUSC,PRAD,THCA
ENST00000574788	chr17	5042894	USP6	0.329784	0.34453	0.238575	AML,BRCA,COREAD,LUSC,PRAD,THCA
ENST00000269305	chr17	7579472	TP53	0.296668	0	0	ACC,ALL,AML,AN,ANGS,BC,BLCA,BLY,BRCA,CESC,CH,CLL,CM,COREAD,DLBCL,ESCA,EWS,GBM,HC,HGG,HNSC,LEIS,LGG,LUAD,LUSC,LY,MBL,MESO,MM,NHLY,NSCLC,NSPH,OS,OV,PAAD,PAIS,PIA,PRAD,RCCC,RCH,RPC,S,SBCC,SCLC,SSCC,ST,THCA,THYM,UCEC,UCS,VV,WT
ENST00000426333	chr17	42927628	EFTUD2	0.289978	0	0	MM
ENST00000584437	chr17	56436109	RNF43	0	0.208397	0	ALL,CH,COREAD,ESCA,PAAD,PRAD,ST,UCEC
ENST00000455521	chr19	40579842	ZNF780A	0.565811	0	0	NSPH
ENST00000393423	chr19	11516007	RGL3	0.438059	0	0	AML
ENST00000601440	chr19	20805200	ZNF626	0.459291	0	0	NSPH
ENST00000601440	chr19	20805200	ZNF626	0.265642	0	0	NSPH
ENST00000420124	chr19	36224705	KMT2B	0.365956	0	0	OS,VV
ENST00000306507	chr2	114256687	FOXD4L1	0	0.226101	0	MM
ENST00000306507	chr2	114256687	FOXD4L1	0	0.259914	0	MM
ENST00000306507	chr2	114256687	FOXD4L1	0	0.254274	0	MM
ENST00000244007	chr20	39797465	PLCG1	0.506771	0	0	ANGS,BC,LGG
ENST00000305877	chr22	23658151	BCR	0	0.375328	0	CLL,DLBCL,LUSC,LY,SCLC
ENST00000305877	chr22	23658151	BCR	0.216699	0	0	CLL,DLBCL,LUSC,LY,SCLC
ENST00000305877	chr22	23658151	BCR	0.420103	0.522188	0	CLL,DLBCL,LUSC,LY,SCLC
ENST00000544604	chr22	29279991	ZNRF3	0.242083	0	0	ACC
ENST00000395146	chr4	88058340	AFF1	0.201298	0	0	CM
ENST00000441802	chr4	187629497	FAT1	0.267152	0.308684	0	AN,BCNET,BLCA,BRCA,CESC,CLL,ESCA,HC,HNSC,LUSC,MBL,OV,PAAD,PRAD,SBCC,SSCC,ST,UCEC,UVM,VV
ENST00000441802	chr4	187629497	FAT1	0.375575	0.36045	0	AN,BCNET,BLCA,BRCA,CESC,CLL,ESCA,HC,HNSC,LUSC,MBL,OV,PAAD,PRAD,SBCC,SSCC,ST,UCEC,UVM,VV
ENST00000441802	chr4	187629497	FAT1	0.368424	0.305782	0	AN,BCNET,BLCA,BRCA,CESC,CLL,ESCA,HC,HNSC,LUSC,MBL,OV,PAAD,PRAD,SBCC,SSCC,ST,UCEC,UVM,VV
ENST00000441802	chr4	187629497	FAT1	0.520421	0	0	AN,BCNET,BLCA,BRCA,CESC,CLL,ESCA,HC,HNSC,LUSC,MBL,OV,PAAD,PRAD,SBCC,SSCC,ST,UCEC,UVM,VV
ENST00000381298	chr5	55235982	IL6ST	0.418263	0	0	HC
ENST00000508053	chr5	127873605	FBN2	0.536075	0	0	HNSC,NB
ENST00000377325	chr6	28048996	ZNF165	0.588777	0	0	MBL
ENST00000275493	chr7	55277387	EGFR	0.255154	0	0	BRCA,COREAD,GBM,HGG,LGG,LUAD,MM,NSCLC,PIA
ENST00000336926	chr7	75163169	HIP1	0.409708	0.434355	0	MBL,UCS
ENST00000397747	chr9	5557708	PDCD1LG2	0.480422	0	0	CM
Supplementary File_2 Table1D Positive selection detection within the South Asian population and Fst comparisons between populations
South Asia	sites_with iHH>2		gene name	Fst comparisons			cancer types
	chromosome	SNP		AfricanvsSouthAsian	EastAsianvsSouthAsian12	EuropeanvsSouthAsian6
ENST00000376142	chr12	59279660	ABI1	0.203511	0	0	ESCA
ENST00000376142	chr12	59279660	ABI1	0.289721	0	0	ESCA
ENST00000376142	chr12	59279660	ABI1	0.209364	0	0	ESCA
ENST00000376142	chr12	59279660	ABI1	0.202133	0	0	ESCA
ENST00000376142	chr12	59279660	ABI1	0.394673	0	0	ESCA
ENST00000263102	chr16	337678	CCDC6	0.202011	0	0	COREAD
ENST00000263102	chr16	337678	CCDC6	0.203626	0	0	COREAD
ENST00000263102	chr16	337678	CCDC6	0.260693	0	0	COREAD
ENST00000263102	chr16	337678	CCDC6	0.275851	0	0	COREAD
ENST00000263102	chr16	337678	CCDC6	0.263374	0	0	COREAD
ENST00000457416	chr2	29455267	FGFR2	0	0.236156	0	BRCA,CH,LUSC,SG,UCEC
ENST00000265686	chr2	158593357	TCIRG1	0.737387	0	0	CM
ENST00000265686	chr2	158593357	TCIRG1	0.532177	0	0	CM
ENST00000265686	chr2	158593357	TCIRG1	0.319764	0.252925	0	CM
ENST00000448984	chr20	9460659	TRIM49C	0	0.259066	0	ST
ENST00000448984	chr20	9460659	TRIM49C	0.221964	0	0	ST
ENST00000448984	chr20	9460659	TRIM49C	0.201416	0	0	ST
ENST00000525166	chr3	9023219	FAT3	0.557197	0.326624	0	BCNET,BRCA,CLL,CM,COREAD,DLBCL,ESCA,HNSC,LUSC,PAAD,PRAD,SBCC,ST,THCA
ENST00000525166	chr3	9023219	FAT3	0.490974	0	0	BCNET,BRCA,CLL,CM,COREAD,DLBCL,ESCA,HNSC,LUSC,PAAD,PRAD,SBCC,ST,THCA
ENST00000525166	chr3	9023219	FAT3	0.56842	0	0	BCNET,BRCA,CLL,CM,COREAD,DLBCL,ESCA,HNSC,LUSC,PAAD,PRAD,SBCC,ST,THCA
ENST00000525166	chr3	9023219	FAT3	0.473622	0	0	BCNET,BRCA,CLL,CM,COREAD,DLBCL,ESCA,HNSC,LUSC,PAAD,PRAD,SBCC,ST,THCA
ENST00000525166	chr3	9023219	FAT3	0.210864	0	0	BCNET,BRCA,CLL,CM,COREAD,DLBCL,ESCA,HNSC,LUSC,PAAD,PRAD,SBCC,ST,THCA
ENST00000525166	chr3	9023219	FAT3	0.621511	0	0	BCNET,BRCA,CLL,CM,COREAD,DLBCL,ESCA,HNSC,LUSC,PAAD,PRAD,SBCC,ST,THCA
ENST00000525166	chr3	9023219	FAT3	0.595164	0	0	BCNET,BRCA,CLL,CM,COREAD,DLBCL,ESCA,HNSC,LUSC,PAAD,PRAD,SBCC,ST,THCA
ENST00000525166	chr3	9023219	FAT3	0.595164	0	0	BCNET,BRCA,CLL,CM,COREAD,DLBCL,ESCA,HNSC,LUSC,PAAD,PRAD,SBCC,ST,THCA
ENST00000525166	chr3	9023219	FAT3	0.201015	0	0	BCNET,BRCA,CLL,CM,COREAD,DLBCL,ESCA,HNSC,LUSC,PAAD,PRAD,SBCC,ST,THCA
ENST00000525166	chr3	9023219	FAT3	0.366285	0	0	BCNET,BRCA,CLL,CM,COREAD,DLBCL,ESCA,HNSC,LUSC,PAAD,PRAD,SBCC,ST,THCA
ENST00000525166	chr3	9023219	FAT3	0.278339	0	0	BCNET,BRCA,CLL,CM,COREAD,DLBCL,ESCA,HNSC,LUSC,PAAD,PRAD,SBCC,ST,THCA
ENST00000525166	chr3	9023219	FAT3	0.364382	0	0	BCNET,BRCA,CLL,CM,COREAD,DLBCL,ESCA,HNSC,LUSC,PAAD,PRAD,SBCC,ST,THCA
ENST00000525166	chr3	9023219	FAT3	0.2046	0	0	BCNET,BRCA,CLL,CM,COREAD,DLBCL,ESCA,HNSC,LUSC,PAAD,PRAD,SBCC,ST,THCA
