## Supplementary File 3 for "Recent selection is a major force driving cancer evolution"

### Sheet: Sheet1
Supplementary File 3 Abbreviations of 66 cancer types
abbreviations	cancer types
ESCA	esophageal cancer
HC	hepatic cancer
UCEC	endometrial cancer
BRCA	breast adenocarcinoma
THCA	thyroid adenocarcinoma
OV	ovarian cancer
AML	acute myeloid leukaemia
COREAD	colorectal adenocarcinoma
PAAD	pancreatic adenocarcinoma
ST	stomach adenocarcinoma
CM	cutaneous melanoma of the skin
HNSC	head and neck squamous cell carcinoma
ACY	Adenoid cystic carcinoma
ALL	acute lymphoblastic leukaemia
CESC	Cervix squamous cancer
OS	osteosarcoma
PRAD	prostate adenocarcinoma
NB	neuroblastoma
NSCLC	non small cell lung cancer
SCLC	small cell lung cancer
WT	wilms tumour
BC	bowel cancer
CH	Cholangiocarcinoma
SBCC	skin basal cell carcinoma
UVM	uveal melanoma
DLBCL	diffuse large B cell lymphoma
MM	multiple myeloma
CLL	chronic lymphoblastic leukaemia
LUSC	lung squamous cell carcinoma
BLCA	bladder cancer
ANGS	angiosarcoma
MBL	medulloblastoma
BLY	burkitt lymphoma
GBM	glioblastoma
LGG	lower grade glioma
LUAD	lung adenocarcinoma
NHLY	non-hodgkin lymphoma
PIA	pilocytic astrocytoma
RCCC	renal clear cell carcinoma
RPC	renal papillary cell carcinoma
UCS	uterine carcinosarcoma
PAIS	Pancreatic neuroendocrine cancer
ACC	adrenocortical carcinoma
LEIS	leiomyosarcoma
S	sarcoma
LY	lymphoma
MESO	mesothelioma
EWS	ewing's sarcoma
THYM	Thymic carcinoma
PCPG	phaeochromocytoma and paraganglioma
RCH	Chromophobe renal cell carcinoma
SG	salivary gland cancer
RHBDS	rhabdomyosarcoma
EPD	Ependymoma
RB	retinoblastoma
ATRT	Atypical teratoid/rhabdoid tumor
MGCT	Male germ cell tumor
HGG	High-grade Glioma
NSPH	Nasopharyngeal cancer
BCNET	Small intestine cancer neuroendocrine
SSCC	Skin squamous cell carcinoma
MDPS	Myelodysplastic syndrome neoplasm
AN	Anus cancer
VV	Vulva Cancer
HBC	Hepatic blastoma
LNET	Lung neuroendocrine cancer
ref. Martínez-Jiménez F, Muiños F, Sentís I, Deu-Pons J, Reyes-Salazar I, Arnedo-Pac C, Mularoni L, Pich O, Bonet J, Kranas H, et al. 2020. A compendium of mutational cancer driver genes. Nat. Rev. Cancer. 20:555–572.
link: https://www.intogen.org/search
