## Supplementary File 4 for "Recent selection is a major force driving cancer evolution"

### Sheet: panel_African
Supplementary File 4 IDs of population data retrieved from the 1000 human genomes project
Africa	East Asia	Europe	South Asia
HG02461	NA18525	HG00096	HG03006
HG02462	NA18526	HG00097	HG03007
HG02464	NA18528	HG00099	HG03009
HG02465	NA18530	HG00100	HG03012
HG02561	NA18531	HG00101	HG03585
HG02562	NA18532	HG00102	HG03589
HG02568	NA18533	HG00103	HG03593
HG02570	NA18534	HG00105	HG03594
HG02571	NA18535	HG00106	HG03595
HG02573	NA18536	HG00107	HG03598
HG02574	NA18537	HG00108	HG03600
HG02582	NA18538	HG00109	HG03603
HG02583	NA18539	HG00110	HG03604
HG02585	NA18541	HG00111	HG03607
HG02586	NA18542	HG00112	HG03611
HG02588	NA18543	HG00113	HG03615
HG02589	NA18544	HG00114	HG03616
HG02594	NA18545	HG00115	HG03793
HG02595	NA18546	HG00116	HG03796
HG02610	NA18547	HG00117	HG03800
HG02611	NA18548	HG00118	HG03802
HG02613	NA18549	HG00119	HG03803
HG02614	NA18550	HG00120	HG03805
HG02620	NA18552	HG00121	HG03808
HG02621	NA18553	HG00122	HG03809
HG02623	NA18555	HG00123	HG03812
HG02624	NA18557	HG00125	HG03814
HG02628	NA18558	HG00126	HG03815
HG02629	NA18559	HG00127	HG03817
HG02634	NA18560	HG00128	HG03821
HG02635	NA18561	HG00129	HG03823
HG02642	NA18562	HG00130	HG03824
HG02643	NA18563	HG00131	HG03826
HG02645	NA18564	HG00132	HG03829
HG02646	NA18565	HG00133	HG03830
HG02666	NA18566	HG00136	HG03832
HG02667	NA18567	HG00137	HG03833
HG02675	NA18570	HG00138	HG03902
HG02676	NA18571	HG00139	HG03905
HG02678	NA18572	HG00140	HG03907
HG02679	NA18573	HG00141	HG03908
HG02702	NA18574	HG00142	HG03910
HG02703	NA18577	HG00143	HG03911
HG02715	NA18579	HG00145	HG03913
HG02716	NA18582	HG00146	HG03914
HG02721	NA18591	HG00148	HG03916
HG02722	NA18592	HG00149	HG03917
HG02756	NA18593	HG00150	HG03919
HG02757	NA18595	HG00151	HG03920
HG02759	NA18596	HG00154	HG03922
HG02760	NA18597	HG00155	HG03925
HG02763	NA18599	HG00157	HG03926
HG02768	NA18602	HG00158	HG03928
HG02769	NA18603	HG00159	HG03931
HG02771	NA18605	HG00160	HG03934
HG02772	NA18606	HG00231	HG03937
HG02798	NA18608	HG00232	HG03940
HG02799	NA18609	HG00233	HG03941
HG02804	NA18610	HG00234	HG04131
HG02805	NA18611	HG00235	HG04134
HG02807	NA18612	HG00236	HG04140
HG02808	NA18613	HG00237	HG04141
HG02810	NA18614	HG00238	HG04144
HG02811	NA18615	HG00239	HG04146
HG02813	NA18616	HG00240	HG04152
HG02814	NA18617	HG00242	HG04153
HG02816	NA18618	HG00243	HG04155
HG02817	NA18619	HG00244	HG04156
HG02819	NA18620	HG00245	HG04158
HG02820	NA18621	HG00246	HG04159
HG02836	NA18622	HG00250	HG04161
HG02837	NA18623	HG00251	HG04162
HG02839	NA18624	HG00252	HG04164
HG02840	NA18625	HG00253	HG04171
HG02851	NA18626	HG00254	HG04173
HG02852	NA18627	HG00255	HG04176
HG02854	NA18628	HG00256	HG04177
HG02855	NA18629	HG00257	HG04180
HG02860	NA18630	HG00258	HG04182
HG02861	NA18631	HG00259	HG04183
HG02870	NA18632	HG00260	HG04185
HG02878	NA18633	HG00261	HG04186
HG02879	NA18634	HG00262	HG04188
HG02881	NA18635	HG00263	HG04189
HG02882	NA18636	HG00264	HG04194
HG02884	NA18637	HG00265	HG04195
HG02885	NA18638	HG01334	HG03713
HG02887	NA18639	HG01789	HG03714
HG02888	NA18640	HG01790	HG03716
HG02890	NA18641	HG01791	HG03717
HG02891	NA18642	HG02215	HG03718
HG02895	NA18643	HG00171	HG03720
HG02896	NA18644	HG00173	HG03722
HG02982	NA18645	HG00174	HG03727
HG02983	NA18646	HG00176	HG03729
HG03024	NA18647	HG00177	HG03730
HG03025	NA18648	HG00178	HG03731
HG03027	NA18740	HG00179	HG03742
HG03028	NA18745	HG00180	HG03770
HG03039	NA18747	HG00181	HG03771
HG03040	NA18748	HG00182	HG03772
HG03045	NA18749	HG00183	HG03773
HG03046	NA18757	HG00185	HG03774
HG03048	NA18939	HG00186	HG03775
HG03049	NA18940	HG00187	HG03777
HG03240	NA18941	HG00188	HG03778
HG03241	NA18942	HG00189	HG03779
HG03246	NA18943	HG00190	HG03780
HG03247	NA18944	HG00266	HG03781
HG03258	NA18945	HG00267	HG03782
HG03259	NA18946	HG00268	HG03784
HG03538	NA18947	HG00269	HG03785
HG03539	NA18948	HG00271	HG03786
NA19017	NA18949	HG00272	HG03787
NA19019	NA18950	HG00273	HG03788
NA19020	NA18951	HG00274	HG03789
NA19023	NA18952	HG00275	HG03790
NA19024	NA18953	HG00276	HG03792
NA19025	NA18954	HG00277	HG03861
NA19026	NA18956	HG00278	HG03862
NA19027	NA18957	HG00280	HG03863
NA19028	NA18959	HG00281	HG03864
NA19030	NA18960	HG00282	HG03866
NA19031	NA18961	HG00284	HG03867
NA19035	NA18962	HG00285	HG03868
NA19036	NA18963	HG00288	HG03869
NA19037	NA18964	HG00290	HG03870
NA19038	NA18965	HG00304	HG03871
NA19041	NA18966	HG00306	HG03872
NA19042	NA18967	HG00308	HG03873
NA19043	NA18968	HG00309	HG03874
NA19307	NA18969	HG00310	HG03875
NA19308	NA18970	HG00311	HG03882
NA19309	NA18971	HG00313	HG03960
NA19310	NA18972	HG00315	HG03963
NA19312	NA18973	HG00318	HG03965
NA19314	NA18974	HG00319	HG03967
NA19315	NA18975	HG00320	HG03968
NA19316	NA18976	HG00321	HG03969
NA19317	NA18977	HG00323	HG03971
NA19318	NA18978	HG00324	HG03973
NA19319	NA18979	HG00325	HG03974
NA19320	NA18980	HG00326	HG03976
NA19321	NA18981	HG00327	HG03977
NA19323	NA18982	HG00328	HG03978
NA19324	NA18983	HG00329	HG04001
NA19327	NA18984	HG00330	HG04002
NA19328	NA18985	HG00331	HG04014
NA19331	NA18986	HG00332	HG04015
NA19332	NA18987	HG00334	HG04017
NA19334	NA18988	HG00335	HG04018
NA19338	NA18989	HG00336	HG04019
NA19346	NA18990	HG00337	HG04020
NA19347	NA18991	HG00338	HG04022
NA19350	NA18992	HG00339	HG04023
NA19351	NA18993	HG00341	HG04025
NA19355	NA18994	HG00342	HG04026
NA19360	NA18995	HG00343	HG04054
NA19372	NA18997	HG00344	HG04056
NA19374	NA18998	HG00345	HG04059
NA19375	NA18999	HG00346	HG04060
NA19376	NA19000	HG00349	HG04061
NA19377	NA19001	HG00350	HG04062
NA19378	NA19002	HG00351	HG04063
NA19379	NA19003	HG00353	HG04070
NA19380	NA19004	HG00355	HG04076
NA19383	NA19005	HG00356	HG04080
NA19384	NA19006	HG00357	HG04090
NA19385	NA19007	HG00358	HG04093
NA19390	NA19009	HG00360	HG04094
NA19391	NA19010	HG00361	HG04096
NA19393	NA19011	HG00362	HG04098
NA19394	NA19012	HG00364	HG04118
NA19395	NA19054	HG00365	HG04198
NA19397	NA19055	HG00366	HG04200
NA19399	NA19056	HG00367	HG04202
NA19401	NA19057	HG00368	HG04206
NA19403	NA19058	HG00369	HG04209
NA19404	NA19059	HG00371	HG04211
NA19428	NA19060	HG00372	HG04212
NA19429	NA19062	HG00373	HG04214
NA19430	NA19063	HG00375	HG04216
NA19431	NA19064	HG00376	HG04219
NA19434	NA19065	HG00378	HG04222
NA19435	NA19066	HG00379	HG04225
NA19436	NA19067	HG00380	HG04235
NA19437	NA19068	HG00381	HG04238
NA19438	NA19070	HG00382	HG04239
NA19439	NA19072	HG00383	HG01583
NA19440	NA19074	HG00384	HG01586
NA19443	NA19075	NA20502	HG01589
NA19445	NA19076	NA20503	HG01593
NA19446	NA19077	NA20504	HG02490
NA19448	NA19078	NA20505	HG02491
NA19449	NA19079	NA20506	HG02493
NA19451	NA19080	NA20507	HG02494
NA19452	NA19081	NA20508	HG02597
NA19454	NA19082	NA20509	HG02600
NA19455	NA19083	NA20510	HG02601
NA19456	NA19084	NA20511	HG02603
NA19457	NA19085	NA20512	HG02604
NA19461	NA19086	NA20513	HG02648
NA19462	NA19087	NA20514	HG02649
NA19463	NA19088	NA20515	HG02651
NA19466	NA19089	NA20516	HG02652
NA19467	NA19090	NA20517	HG02654
NA19468	NA19091	NA20518	HG02655
NA19471	HG01595	NA20519	HG02657
NA19472	HG01596	NA20520	HG02658
NA19473	HG01597	NA20521	HG02660
NA19474	HG01598	NA20522	HG02661
NA19475	HG01599	NA20524	HG02681
HG02922	HG01600	NA20525	HG02682
HG02923	HG01840	NA20527	HG02684
HG02938	HG01841	NA20528	HG02685
HG02941	HG01842	NA20529	HG02687
HG02943	HG01843	NA20530	HG02688
HG02944	HG01844	NA20531	HG02690
HG02946	HG01845	NA20532	HG02691
HG02947	HG01846	NA20533	HG02694
HG02952	HG01847	NA20534	HG02696
HG02953	HG01848	NA20535	HG02697
HG02968	HG01849	NA20536	HG02699
HG02970	HG01850	NA20538	HG02700
HG02971	HG01851	NA20539	HG02724
HG02973	HG01852	NA20540	HG02725
HG02974	HG01853	NA20541	HG02727
HG02976	HG01855	NA20542	HG02728
HG02977	HG01857	NA20543	HG02731
HG02979	HG01858	NA20544	HG02733
HG02981	HG01859	NA20581	HG02734
HG03099	HG01860	NA20582	HG02736
HG03100	HG01861	NA20585	HG02737
HG03103	HG01862	NA20586	HG02774
HG03105	HG01863	NA20587	HG02775
HG03108	HG01864	NA20588	HG02778
HG03109	HG01865	NA20589	HG02780
HG03111	HG01866	NA20752	HG02783
HG03112	HG01867	NA20753	HG02784
HG03114	HG01868	NA20754	HG02786
HG03115	HG01869	NA20755	HG02787
HG03117	HG01870	NA20756	HG02789
HG03118	HG01871	NA20757	HG02790
HG03120	HG01872	NA20758	HG02792
HG03121	HG01873	NA20759	HG02793
HG03123	HG01874	NA20760	HG03015
HG03124	HG01878	NA20761	HG03016
HG03126	HG02016	NA20762	HG03018
HG03127	HG02017	NA20763	HG03019
HG03129	HG02019	NA20764	HG03021
HG03130	HG02020	NA20765	HG03022
HG03132	HG02023	NA20766	HG03228
HG03133	HG02025	NA20767	HG03229
HG03135	HG02026	NA20768	HG03234
HG03136	HG02028	NA20769	HG03235
HG03139	HG02029	NA20770	HG03237
HG03157	HG02031	NA20771	HG03238
HG03159	HG02032	NA20772	HG03488
HG03160	HG02035	NA20773	HG03490
HG03162	HG02040	NA20774	HG03491
HG03163	HG02047	NA20775	HG03619
HG03166	HG02048	NA20778	HG03624
HG03168	HG02049	NA20783	HG03625
HG03169	HG02050	NA20785	HG03629
HG03172	HG02057	NA20786	HG03631
HG03175	HG02058	NA20787	HG03634
HG03189	HG02060	NA20790	HG03636
HG03190	HG02061	NA20792	HG03640
HG03193	HG02064	NA20795	HG03649
HG03195	HG02067	NA20796	HG03652
HG03196	HG02069	NA20797	HG03653
HG03198	HG02070	NA20798	HG03660
HG03199	HG02072	NA20799	HG03663
HG03202	HG02073	NA20800	HG03667
HG03265	HG02075	NA20801	HG03668
HG03267	HG02076	NA20802	HG03702
HG03268	HG02078	NA20803	HG03703
HG03270	HG02079	NA20804	HG03705
HG03271	HG02081	NA20805	HG03706
HG03279	HG02082	NA20806	HG03708
HG03280	HG02084	NA20807	HG03709
HG03291	HG02085	NA20808	HG03762
HG03294	HG02086	NA20809	HG03765
HG03295	HG02087	NA20810	HG03767
HG03297	HG02088	NA20811
HG03298	HG02113	NA20812
HG03300	HG02116	NA20813
HG03301	HG02121	NA20814
HG03303	HG02122	NA20815
HG03304	HG02127	NA20818
HG03311	HG02128	NA20819
HG03313	HG02130	NA20821
HG03342	HG02131	NA20822
HG03343	HG02133	NA20826
HG03351	HG02134	NA20827
HG03352	HG02136	NA20828
HG03354	HG02137	NA20832
HG03363	HG02138
HG03366	HG02139
HG03367	HG02140
HG03369	HG02141
HG03370	HG02142
HG03372	HG02512
HG03499	HG02513
HG03511	HG02521
HG03514	HG02522
HG03515
HG03517
HG03518
HG03520
HG03521
